# Evidence for Numerous Embedded Antisense Overlapping Genes in Diverse *E. coli* Strains

**DOI:** 10.1101/2020.11.18.388249

**Authors:** Barbara Zehentner, Zachary Ardern, Michaela Kreitmeier, Siegfried Scherer, Klaus Neuhaus

## Abstract

The genetic code allows six reading frames at a double-stranded DNA locus, and many open reading frames (ORFs) overlap extensively with ORFs of annotated genes (e.g., at least 30 bp or having an embedded ORF). Currently, bacterial genome annotation systematically discards embedded overlapping ORFs of genes (OLGs) due to an assumed information-content constraint, and, consequently, very few OLGs are known. Here we use strand-specific RNAseq and ribosome profiling, detecting about 200 embedded or partially overlapping ORFs of gene candidates in the pathogen *E. coli* O157:H7 EDL933. These are typically short, many of them show clear promoter motifs as determined by Cappable-seq, indistinguishable from those of annotated genes, and are expressed at a low level. We could express most of them as stable proteins, and 49 displayed a potential phenotype. Ribosome profiling analyses in three other *E. coli* strains predicted between 84 and 190 embedded antisense OLGs per strain except in *E. coli* K-12, which is an atypical lab strain. We also found evidence of homology to annotated genes for 100 to 300 OLGs per *E. coli* strain investigated. Based on this evidence we suggest that bacterial OLGs deserve attention with respect to genome annotation and coding complexity of bacterial genomes. Such sequences may constitute an important coding reserve, opening up new research in genetics and evolutionary biology.
