## Supplementary Table S1 for "Evidence for Numerous Embedded Antisense Overlapping Genes in Diverse *E. coli* Strains"

### Sheet: Sample Information
Strain	Sample Name	Accession Number - ribosome profiling	Accession Number - RNAseq	Chromosome
EHEC Sakai	Translatome-LB	SRR5874484	SRR5874481	NC_002695.1
	Translatome-BHI-Control	SRR5874479	SRR5874482	NC_002695.1
	Translatome-BHI-Stress	SRR5874480	SRR5874483	NC_002695.1
EHEC EDL933	LBI	SRR5266618	SRR5266617	NZ_CP008957.1
	LBII	SRR5266620	SRR5266619	NZ_CP008957.1
AIEC LF82	RIBOaerob2	PRJNA654277	PRJNA654277	NC_011993.1
AIEC LF82	RIBOanaerob2	PRJNA654277	PRJNA654277	NC_011993.1
K12 MG1655	WT-LB-I	SRR1734437	-	NC_000913.3
	WT-LB-II	SRR1734439	-	NC_000913.3
BL21	LB - no drug	SRR8156053	-	NC_012971.2
	LB - with retapamulin	SRR8156054	-	NC_012971.2
