## Supplementary Table S3 for "Evidence for Numerous Embedded Antisense Overlapping Genes in Diverse *E. coli* Strains"

### Sheet: Tabelle1
Supplement	Concentration	Remark
t0	-	input pool
none	-	output without selective supplement
glucose	0.01
L-malic acid	4 mM
L-arginine	20 mM
CsCl	20 mM
diethanolamine	20 mM
DTT	800 µM
acetic acid	4 mM
malonic acid	4 mM
1-methylimidazole	20 mM
NaCl	500 mM
NaOH	4 mM
sodiumorthovanadat	4 mM
sodiumdeoxycholat	10 mM
sodiumsalicylat	160 µM
perchloric acid	320 µM
phytic acid	320 µM
1,2-propandiol	100 mM
1-propanol	20mM
pyridoxine	20mM
SDS	4mM
Staphylococcus	-	2.75×104, 1:1 mixture of Staphylococcus aureus WS7273 and Staphylococcus chromogenes WS7309, Weihenstephan Strain collection, Freising, Germany, accounting for about 25% of the EHEC cells
ZnCl2	800µM
