## Supplementary Table S5 for "Evidence for Numerous Embedded Antisense Overlapping Genes in Diverse *E. coli* Strains"

### Sheet: Overview OGCs
	OCG	Translated according to ribosome profiling data?	Transcribed in at least 1 of 12 conditions?	Cloned for phenotype in bulk?	Phenotype in bulk observed?	Tested in single competitive growth?	Phenotype in single competive growth?	Protein expressed?	Protein shown in Fig. 3C?	Active but not regulated promoter?	Active and regulated promoter?	BLASTp hits in refseq?	Published independently?
SUM ð	216	216	131	206	59	49	14	210	56	34	90	1	2
	1	ü	ü	ü				ü		ü
	3	ü	ü	ü	ü			ü	ü
	4	ü	ü	ü				ü
	5	ü	ü	ü				ü		ü
	6	ü	ü	ü	ü	ü		ü	ü
	7	ü	ü	ü				ü			ü
	8	ü	ü	ü				ü			ü
	9	ü	ü	ü				ü
	10	ü	ü	ü				ü			ü
	11	ü	ü	ü				ü			ü
	12	ü	ü	ü				ü
	13	ü	ü	ü				ü
	14	ü		ü				ü		ü	ü
	15	ü	ü	ü	ü	ü	ü	ü	ü		ü
	16	ü		ü				ü
	17	ü	ü	ü				ü			ü
	18	ü	ü	ü	ü	ü		ü	ü		ü
	19	ü		ü				ü			ü
	20	ü	ü	ü				ü
	21	ü	ü					ü		ü	ü
	22	ü	ü	ü				ü			ü
	23	ü		ü	ü	ü	ü	ü	ü
	24	ü	ü	ü	ü	ü		ü	ü		ü
	25	ü	ü	ü	ü	ü		ü	ü
	26	ü	ü	ü	ü	ü		ü	ü
	27	ü		ü				ü
	28	ü	ü	ü				ü			ü
	29	ü		ü				ü			ü
	30	ü	ü	ü	ü	ü		ü	ü		ü
	31	ü	ü	ü	ü	ü					ü
	32	ü		ü				ü
	33	ü		ü				ü		ü
	34	ü		ü				ü
	35	ü	ü	ü				ü		ü	ü
	36	ü		ü				ü
	39	ü		ü				ü
	40	ü		ü	ü			ü	ü		ü
	41	ü	ü	ü				ü
	42	ü		ü				ü			ü
	43	ü		ü				ü
	44	ü	ü	ü	ü	ü		ü	ü		ü
	45	ü	ü	ü				ü			ü
	46	ü		ü				ü
	47	ü	ü	ü				ü		ü
	48	ü	ü	ü				ü		ü
	50	ü		ü	ü	ü		ü	ü	ü
	51	ü	ü	ü	ü	ü	ü	ü	ü	ü		ü
	55	ü		ü				ü
	56	ü	ü	ü				ü			ü
	57	ü		ü	ü	ü		ü	ü				ü pop
	58	ü	ü	ü				ü
	59	ü		ü	ü	ü	ü	ü	ü				ü asa
	60	ü	ü
	68	ü	ü	ü	ü	ü		ü	ü
	69	ü		ü				ü
	70	ü	ü	ü				ü
	71	ü	ü	ü	ü	ü		ü	ü
	72	ü		ü				ü
	73	ü	ü	ü				ü			ü
	74	ü	ü	ü				ü			ü
	75	ü	ü	ü	ü	ü	ü	ü	ü		ü
	76	ü	ü	ü				ü			ü
	77	ü	ü	ü				ü
	78	ü	ü	ü				ü
	79	ü	ü	ü				ü		ü	ü
	80	ü	ü	ü				ü
	81	ü	ü	ü				ü		ü	ü
	82	ü	ü	ü				ü		ü	ü
	83	ü		ü				ü
	84	ü		ü				ü			ü
	85	ü		ü	ü	ü	ü	ü	ü		ü
	86	ü	ü	ü				ü			ü
	88	ü	ü	ü	ü			ü	ü	ü
	89	ü		ü				ü		ü	ü
	90	ü	ü	ü				ü
	91	ü	ü	ü				ü
	92	ü	ü	ü				ü		ü
	93	ü	ü	ü				ü			ü
	94	ü		ü				ü
	95	ü	ü
	96	ü	ü	ü	ü	ü		ü	ü		ü
	98	ü	ü	ü				ü			ü
	100	ü	ü	ü				ü		ü
	101	ü	ü	ü				ü			ü
	102	ü						ü		ü
	103	ü	ü	ü				ü
	104	ü						ü
	105	ü		ü				ü
	106	ü		ü	ü	ü	ü	ü	ü
	107	ü	ü	ü	ü	ü		ü	ü
	108	ü	ü	ü				ü
	109	ü	ü	ü	ü			ü	ü
	110	ü	ü	ü				ü
	111	ü	ü	ü				ü			ü
	112	ü	ü	ü				ü
	113	ü		ü				ü			ü
	114	ü	ü	ü				ü			ü
	115	ü	ü	ü				ü		ü
	116	ü		ü	ü	ü		ü	ü
	117	ü	ü	ü	ü	ü		ü	ü	ü
	118	ü		ü				ü
	119	ü	ü	ü	ü	ü		ü	ü		ü
	121	ü	ü	ü	ü	ü	ü	ü	ü		ü
	123	ü		ü				ü			ü
	124	ü		ü				ü		ü
	125	ü	ü	ü				ü
	126	ü		ü				ü			ü
	128	ü	ü	ü				ü
	129	ü		ü				ü			ü
	130	ü		ü	ü			ü	ü
	131	ü	ü	ü				ü			ü
	132	ü						ü			ü
	133	ü		ü				ü		ü	ü
	134	ü		ü				ü
	135	ü	ü	ü				ü		ü	ü
	136	ü	ü	ü				ü			ü
	137	ü		ü	ü	ü		ü	ü		ü
	138	ü	ü	ü				ü		ü	ü
	139	ü		ü	ü	ü		ü	ü
	140	ü	ü	ü	ü	ü		ü	ü		ü
	141	ü		ü				ü			ü
	142	ü		ü				ü
	143	ü		ü				ü
	144	ü	ü	ü				ü			ü
	145	ü	ü	ü	ü	ü		ü	ü		ü
	146	ü	ü	ü	ü	ü		ü	ü		ü
	147	ü	ü	ü	ü			ü	ü		ü
	148	ü		ü				ü
	149	ü	ü	ü				ü
	150	ü		ü				ü
	151	ü	ü	ü				ü
	152	ü	ü	ü				ü			ü
	153	ü	ü	ü	ü			ü	ü		ü
	154	ü		ü				ü
	156	ü		ü				ü			ü
	157	ü	ü	ü				ü		ü	ü
	158	ü	ü	ü				ü			ü
	159	ü	ü	ü				ü			ü
	160	ü		ü				ü			ü
	161	ü		ü				ü
	162	ü	ü	ü				ü
	163	ü		ü				ü
	164	ü		ü	ü	ü		ü	ü		ü
	165	ü		ü				ü			ü
	167	ü	ü	ü	ü	ü	ü	ü	ü
	168	ü		ü				ü
	169	ü		ü				ü
	171	ü	ü	ü				ü
	172	ü	ü	ü	ü	ü		ü	ü
	173	ü	ü	ü				ü
	174	ü	ü	ü	ü	ü	ü	ü	ü		ü
	175	ü		ü				ü
	176	ü		ü				ü
	177	ü	ü	ü	ü	ü		ü	ü	ü
	178	ü	ü	ü	ü	ü		ü	ü
	179	ü		ü				ü
	180	ü	ü	ü	ü			ü	ü
	181	ü	ü	ü				ü
	182	ü						ü			ü
	183	ü		ü	ü	ü		ü	ü		ü
	184	ü		ü				ü
	185	ü	ü	ü				ü
	186	ü	ü	ü	ü	ü		ü	ü
	187	ü	ü	ü				ü		ü
	188	ü		ü				ü
	189	ü		ü				ü			ü
	190	ü	ü	ü				ü			ü
	191	ü	ü	ü	ü	ü		ü	ü		ü
	192	ü		ü	ü			ü	ü
	193	ü	ü	ü				ü
	194	ü		ü	ü
	195	ü		ü	ü	ü		ü	ü		ü
	196	ü	ü	ü				ü
	197	ü		ü				ü
	198	ü		ü	ü	ü	ü	ü	ü
	199	ü	ü	ü				ü
	200	ü	ü	ü				ü			ü
	201	ü	ü	ü				ü		ü
	202	ü		ü				ü
	203	ü	ü	ü				ü			ü
	204	ü		ü				ü
	205	ü	ü	ü	ü	ü
	206	ü	ü	ü				ü		ü
	207	ü	ü	ü				ü			ü
	208	ü	ü					ü		ü
	209	ü		ü				ü
	210	ü	ü	ü				ü			ü
	211	ü		ü				ü
	212	ü		ü				ü		ü
	213	ü		ü	ü	ü		ü	ü
	214	ü	ü					ü			ü
	215	ü		ü				ü			ü
	217	ü	ü	ü	ü	ü		ü	ü		ü
	218	ü	ü	ü	ü	ü		ü	ü	ü
	219	ü	ü	ü				ü			ü
	220	ü	ü	ü				ü
	221	ü	ü	ü				ü			ü
	222	ü	ü	ü				ü			ü
	223	ü
	224	ü	ü	ü				ü
	225	ü	ü	ü				ü
	226	ü		ü	ü	ü	ü	ü	ü
	227	ü	ü	ü				ü
	228	ü		ü				ü			ü
	229	ü	ü	ü				ü
	230	ü	ü	ü				ü			ü
	231	ü	ü	ü	ü	ü	ü	ü	ü
	232	ü		ü	ü	ü		ü	ü
	235	ü	ü	ü				ü		ü
	236	ü	ü	ü				ü
	237	ü		ü				ü		ü	ü
	238	ü	ü	ü				ü			ü
	239	ü		ü				ü			ü
	240	ü		ü				ü
	241	ü	ü	ü	ü	ü	ü	ü	ü		ü
	242	ü		ü				ü
