## Supplementary Table S8 for "Evidence for Numerous Embedded Antisense Overlapping Genes in Diverse *E. coli* Strains"

### Sheet: Tabelle1
		I						II						III						IV						V						VI						mean						standard deviation			no. Replicates:
Candidate gene #	Stress	t0		LB		stress		t0		LB		stress		t0		LB		stress		t0		LB		stress		t0		LB		stress		t0		LB		stress		t0		LB		stress
ò	ò	Wt	Mt	Wt	Mt	Wt	Mt	Wt	Mt	Wt	Mt	Wt	Mt	Wt	Mt	Wt	Mt	Wt	Mt	Wt	Mt	Wt	Mt	Wt	Mt	Wt	Mt	Wt	Mt	Wt	Mt	Wt	Mt	Wt	Mt	Wt	Mt	Wt	Mt	Wt	Mt	Wt	Mt	t0	LB	stress
15	NaCl	0.5	0.5	0.545104	0.454896	0.384994	0.615006	0.5	0.5	0.388544	0.611456	0.392854	0.607146	0.5	0.5	0.519813	0.480187	0.43796	0.56204																			0.5	0.5	0.484487	0.515513	0.405269	0.594731	0	0.0840461	0.028582	3
23	Na3VO4	0.5	0.5	0.443535	0.556465	0.439263	0.560737	0.5	0.5	0.436701	0.563299	0.468935	0.531065	0.5	0.5	0.473946	0.526054	0.458383	0.541617																			0.5	0.5	0.451394	0.548606	0.455527	0.544473	0	0.0198274	0.0150405	3
51	Na3VO4	0.5	0.5	0.461307	0.538693	0.472259	0.527741	0.5	0.5	0.522272	0.477728	0.453939	0.546061	0.5	0.5	0.454965	0.545035	0.459754	0.540246																			0.5	0.5	0.479514	0.520486	0.461984	0.538016	0	0.0371645	0.00936112	3
57 (pop)	malic acid	0.5	0.5	0.555387	0.444613	0.654924	0.345076	0.5	0.5	0.661545	0.338455	0.737863	0.262137	0.5	0.5	0.565258	0.434742	0.623105	0.376895																			0.5	0.5	0.594063	0.405937	0.671964	0.328036	0	0.0586488	0.0592463	3
59 (asa)	NaCl	see below, table for asa in green																																													11
75	NaCl	0.5	0.5	0.493133	0.506867	0.350391	0.649609	0.5	0.5	0.530034	0.469966	0.188515	0.811485	0.5	0.5	0.484114	0.515886	0.117786	0.882214																			0.5	0.5	0.502427	0.497573	0.218897	0.781103	0	0.0243303	0.119242	3
85	CsCl	0.5	0.5	0.443449	0.556551	0.449404	0.550596	0.5	0.5	0.396148	0.603852	0.419684	0.580316	0.5	0.5	0.282507	0.717493	0.288323	0.711677																			0.5	0.5	0.374034	0.625966	0.385804	0.614196	0	0.0827186	0.0857185	3
106	NaCl	0.5	0.5	0.228582	0.771418	0.0283488	0.971651	0.5	0.5	0.29989	0.70011	0.0453987	0.954601	0.5	0.5	0.332362	0.667638	0.0187069	0.981293																			0.5	0.5	0.286945	0.713055	0.0308181	0.969182	0	0.053087	0.0135161	3
121	malic acid	0.5	0.5	0.519547	0.480453	0.599611	0.400389	0.5	0.5	0.461777	0.538223	0.505415	0.494585	0.5	0.5	0.530315	0.469685	0.607183	0.392817																			0.5	0.5	0.503879	0.496121	0.570736	0.429264	0	0.0368574	0.0566968	3
167	ZnCl2	0.5	0.5	0.448295	0.551705	0.362608	0.637392	0.5	0.5	0.365864	0.634135	0.324607	0.675393	0.5	0.5	0.427013	0.572987	0.350384	0.649616																			0.5	0.5	0.413724	0.586276	0.345867	0.654133	0	0.0427916	0.0193996	3
174	NaCl	0.5	0.5	0.530316	0.469684	0.260063	0.739937	0.5	0.5	0.556434	0.443566	0.438069	0.561931	0.5	0.5	0.523462	0.476538	0.185525	0.814476																			0.5	0.5	0.536737	0.463263	0.294552	0.705448	0	0.0173987	0.129757	3
198	malonic acid	0.5	0.5	0.463006	0.536994	0.431176	0.568824	0.5	0.5	0.467625	0.532375	0.421895	0.578105	0.5	0.5	0.512175	0.487825	0.468087	0.531913																			0.5	0.5	0.480935	0.519065	0.440386	0.559614	0	0.0271528	0.0244344	3
226	malic acid	0.5	0.5	0.574591	0.425409	0.696488	0.303512	0.5	0.5	0.605897	0.394103	0.67173	0.32827	0.5	0.5	0.533844	0.466156	0.686005	0.313995	0.5	0.5	0.571757	0.428243	0.638336	0.361664													0.5	0.5	0.571522	0.428478	0.67314	0.32686	0	0.0294998	0.0253241	4
231	NaCl	0.5	0.5	0.449392	0.550608	0.199755	0.800245	0.5	0.5	0.494208	0.505792	0.207799	0.792201	0.5	0.5	0.498565	0.501435	0.321684	0.678316																			0.5	0.5	0.480722	0.519278	0.243079	0.756921	0	0.0272198	0.0681919	3
241	HClO4	0.5	0.5	0.517151	0.482849	0.393859	0.606141	0.5	0.5	0.514348	0.485652	0.326093	0.673907	0.5	0.5	0.557823	0.442177	0.567105	0.432895	0.5	0.5	0.4322	0.5678	0.389887	0.610113	0.5	0.5	0.401861	0.598139	0.366587	0.633413	0.5	0.5	0.435989	0.564011	0.307957	0.692043	0.5	0.5	0.476562	0.523438	0.391914	0.608086	0	0.0614375	0.0924365	6
asa	NaCl	t0		LB		stress		mean						standard deviation
		Wt	Mt	Wt	Mt	Wt	Mt	t0		LB		stress
	Rep 1	0.512362	0.487638	0.459524	0.540476	0.210995	0.789005	Wt	Mt	Wt	Mt	Wt	Mt	t0	LB	stress
	Rep 2	0.504387	0.495613	0.5	0.5	0.187659	0.812341	0.490387	0.509613	0.484339	0.515661	0.189904	0.810096	0.0352109	0.0320628	0.0824831
	Rep 3	0.466763	0.533237			0.273233	0.726767
	Rep 4	0.5	0.5	0.486094	0.513906	0.132743	0.867257
	Rep 5	0.451444	0.548556	0.5	0.5	0.273513	0.726487
	Rep 6	0.516901	0.483099	0.534518	0.465482	0.294624	0.705376
	Rep 7	0.508404	0.491596	0.5	0.5	0.103617	0.896383
	Rep 8	0.52954	0.47046			0.177826	0.822174
	Rep 9	0.499747	0.500253	0.430288	0.569712	0.0549277	0.945072
	Rep 10	0.407572	0.592428
	Rep 11	0.497132	0.502868	0.464286	0.535714
