## Supplementary Table S9 for "Evidence for Numerous Embedded Antisense Overlapping Genes in Diverse *E. coli* Strains"

### Sheet: Sequences
OGC51:
>1110682-1110879 Reversed:
MQTMTNEELQAIALSMLERQREKVHQQRESLLNPSPFTRPKRLELEAFLDKYPRRLKSGKTRPPG*
"mother gene" WP_001303898.1:
>NZ_CP008957.1:1110674-1110946
MSYQPGGLVLPDLSRRGYLSKNASSSNRFGLVNGDGLSKDSRCWCTFSRWRSSMDNAIACSSSLVIVCTWEAIYRSTSHYGKNVLLLQLA*

### Sheet: Further_BLASTp_hits
Results of online BLASTp searches against the nr database - in addition to the BLASTp hits reported in the analysis of all embedded ORFs
Hits outside of E. coli / Shigella:
OGC51:
# blastp
# Iteration: 0
# Query:
# RID: JS8WAAD6016
# Database: nr
# Fields: query acc.ver, subject acc.ver, % identity, alignment length, mismatches, gap opens, q. start, q. end, s. start, s. end, evalue, bit score, % positives
# 6 hits found														Description	Max Score	Total Score	Query Cover	E value	Per. ident	Accession
Query_70220	WP_000180465.1	100	62	0	0	4	65	1	62	4.23e-39	125	100		MULTISPECIES: hypothetical protein [Enterobacteriaceae]	125	125	0.93	4e-39	100	WP_000180465.1
Query_70220	EFA6624495.1	60.417	48	17	1	4	49	1	48	4.33e-11	54.7	68.75		hypothetical protein [Escherichia albertii]	54.7	54.7	0.69	4e-11	60.42	EFA6624495.1
Query_70220	WP_072095334.1	64	25	9	0	41	65	51	75	3.38e-05	40	80		MULTISPECIES: hypothetical protein [Escherichia]	40	40	0.37	3e-05	64	WP_072095334.1
Query_70220	WP_000039771.1	37.255	51	29	1	15	65	22	69	0.000113	38.5	62.75		MULTISPECIES: hypothetical protein [Enterobacteriaceae]	38.5	38.5	0.77	0.0001	37.25	WP_000039771.1
Query_70220	TDE77710.1	42.593	54	25	1	18	65	22	75	0.000885	36.6	48.15		hypothetical protein E0D98_11680 [Escherichia sp. KCJ4928]	36.6	36.6	0.72	0.0009	42.59	TDE77710.1
Query_70220	WP_059259872.1	50	26	13	0	40	65	59	84	0.003	35.4	73.08		hypothetical protein [Escherichia albertii]	35.4	35.4	0.39	0.003	50	WP_059259872.1
"mother gene" WP_001303898.1
# blastp
# Iteration: 0
# Query:
# RID: JS7ZVSZ4016
# Database: nr
# Fields: query acc.ver, subject acc.ver, % identity, alignment length, mismatches, gap opens, q. start, q. end, s. start, s. end, evalue, bit score, % positives
# 5 hits found														Description	Max Score	Total Score	Query Cover	E value	Per. ident	Accession
Query_97358	WP_001303898.1	98.889	90	1	0	1	90	1	90	7.68e-61	182	100		MULTISPECIES: hypothetical protein [Escherichia]	182	182	0.98	8e-61	98.89	WP_001303898.1
Query_97358	WP_001390447.1	97.778	90	2	0	1	90	1	90	4.17e-60	180	100		MULTISPECIES: hypothetical protein [Enterobacteriaceae]	180	180	0.98	4e-60	97.78	WP_001390447.1
Query_97358	WP_072095336.1	90.805	87	8	0	1	87	1	87	1.33e-53	164	96.55		MULTISPECIES: hypothetical protein [Escherichia]	164	164	0.95	1e-53	90.8	WP_072095336.1
Query_97358	EFM1643471.1	97.403	77	2	0	1	77	1	77	6.16e-50	154	100		hypothetical protein [Escherichia albertii]	154	154	0.84	6e-50	97.4	EFM1643471.1
Query_97358	WP_164474048.1	32.941	85	52	2	3	83	36	119	0.16	32.7	44.71		host cell division inhibitor Icd-like protein [Escherichia albertii]	32.7	32.7	0.89	0.16	32.94	WP_164474048.1

### Sheet: HHBlits
OGC51 Hhblits results - for P-values better than 1e-10
Query 6065227
Match_columns 65
No_of_seqs 1 out of 1
Neff 1
Searched_HMMs 100
Date Thu Aug 6 14:29:51 2020
Command hhblits -cpu 8 -i ../results/6065227.in.a3m -d /cluster/toolkit/production/databases/hhblits/UniRef30 -o /ebio/toolkit_rye/user/toolkit/production/jobs/6065227/results/6065227.hhr -oa3m /ebio/toolkit_rye/user/toolkit/production/jobs/6065227/results/6065227.a3m -e 1e-3 -n 1 -p 20 -Z 250 -z 1 -b 1 -B 250
No Hit Prob E-value P-value Score SS Cols Query HMM Template HMM
1 UniRef100_A0A0K4LRL5 Uncharact 99.9 8.6E-31 2.6E-36 166.2 0.0 62 4-65 1-62 (62)
2 UniRef100_UPI00124A555B hypoth 98.6 3.2E-10 7.4E-16 74.7 0.0 46 4-49 1-48 (59)
3 UniRef100_A0A026UIQ7 Uncharact 98.3 4.6E-09 1.3E-14 71.5 0.0 32 34-65 41-75 (75)
4 UniRef100_A0A153DL44 Uncharact 98.3 7E-09 1.8E-14 70.1 0.0 53 10-65 17-69 (69)
5 UniRef100_B7N313 Uncharacteriz 97.1 2.5E-05 5.8E-11 56.4 0.0 30 36-65 63-92 (92)
"mother gene" WP_001303898.1 Hhblits results - for P-values better than 1e-10
Query 5431990
Match_columns 90
No_of_seqs 1 out of 1
Neff 1
Searched_HMMs 100
Date Thu Aug 6 17:19:14 2020
Command hhblits -cpu 8 -i ../results/5431990.in.a3m -d /cluster/toolkit/production/databases/hhblits/UniRef30 -o /ebio/toolkit_rye/user/toolkit/production/jobs/5431990/results/5431990.hhr -oa3m /ebio/toolkit_rye/user/toolkit/production/jobs/5431990/results/5431990.a3m -e 1e-3 -n 1 -p 20 -Z 250 -z 1 -b 1 -B 250
No Hit Prob E-value P-value Score SS Cols Query HMM Template HMM
1 UniRef100_A0A0H2V2T6 Uncharact 100.0 4.5E-59 1.1E-64 336.3 0.0 90 1-90 18-107 (121)
2 UniRef100_UPI000D0A8E5E hypoth 100.0 2.7E-37 6.3E-43 207.0 0.0 56 1-56 1-56 (65)
3 UniRef100_A0A023YVU9 Uncharact 99.9 1.6E-26 3.6E-32 143.1 0.0 37 54-90 1-37 (37)
4 UniRef100_A0A029HIU2 Ash famil 99.9 3.8E-26 9.6E-32 196.0 0.0 73 8-80 284-356 (614)
5 UniRef100_A0A5N3CU57 Ash famil 99.7 1E-20 2.3E-26 157.1 0.0 71 9-79 233-303 (374)
6 UniRef100_UPI00131A20F5 host c 99.5 9.2E-18 2.1E-23 135.7 0.0 63 17-79 1-63 (262)
7 UniRef100_A0A4D0QN35 Phage ant 99.5 2.7E-17 6.2E-23 139.2 0.0 78 2-79 198-275 (435)
8 UniRef100_A0A023Z4T8 AntA/AntB 99.1 1.9E-13 5.1E-19 119.1 0.0 83 2-84 182-280 (526)
9 UniRef100_A0A0D8VEL0 Uncharact 98.2 1.7E-08 3.9E-14 73.8 0.0 77 2-83 2-84 (85)
10 UniRef100_A0A3T5M6P6 Icd-like 97.8 3.1E-07 8.2E-13 79.9 0.0 82 2-83 82-176 (371)
11 UniRef100_A0A2A2CD40 Host cell 97.6 1.1E-06 3E-12 79.8 0.0 77 4-83 287-379 (574)
12 UniRef100_A0A3T3ZI96 Uncharact 97.5 2.9E-06 7.2E-12 71.2 0.0 79 2-83 17-111 (238)
13 UniRef100_A0A029HIU2 Ash famil 97.4 5.5E-06 1.4E-11 75.9 0.0 82 2-83 171-267 (614)
14 UniRef100_A0A3W3F8Q3 Uncharact 97.2 1.8E-05 4.6E-11 71.0 0.0 77 4-83 166-258 (454)

### Sheet: Pairwise_alg_with_E-albertii
EMBOSS Needle alignments of interest
OGC51 with E. albertii protein WP_059259872.1
########################################
# Program: needle
# Rundate: Thu 6 Aug 2020 15:50:48
# Commandline: needle
# -auto
# -stdout
# -asequence emboss_needle-I20200806-155041-0123-94015464-p2m.asequence
# -bsequence emboss_needle-I20200806-155041-0123-94015464-p2m.bsequence
# -datafile EBLOSUM62
# -gapopen 10.0
# -gapextend 0.5
# -endopen 10.0
# -endextend 0.5
# -aformat3 pair
# -sprotein1
# -sprotein2
# Align_format: pair
# Report_file: stdout
########################################
#=======================================
#
# Aligned_sequences: 2
# 1: EMBOSS_001
# 2: EMBOSS_001
# Matrix: EBLOSUM62
# Gap_penalty: 10.0
# Extend_penalty: 0.5
#
# Length: 90
# Identity: 24/90 (26.7%)
# Similarity: 40/90 (44.4%)
# Gaps: 30/90 (33.3%)
# Score: 89.5
#
#
#=======================================
EMBOSS_001 1 -VQTMTNEELQAIALSMLERQREKVHQQRESLLNPSPFTR---------- 39
.::..|::...|| ||:||.:|::.:.....| :||
EMBOSS_001 1 mdksdlnqkkngia-smiertkerlvedesrrl----ytreqartselkr 45
EMBOSS_001 40 -------------PKRLELEAFLDKYPRRLKSGKTRPPG* 66
|||..||.|:...||::::|:.||||
EMBOSS_001 46 rilkelsqdnngtpkrfaledfmkttprkmragrnrppg- 84
#---------------------------------------
#---------------------------------------
