## Supplementary Table S11 for "Evidence for Numerous Embedded Antisense Overlapping Genes in Diverse *E. coli* Strains"

### Sheet: Information
"Best candidates" were chosen from "all highly expressed" (i.e. those embedded antisense ORFs with at least two reads per million in both the normal ribosome profiling BL21 sample from Meydan et al, and two reads per million in the retapamulin-treated sample, in the start region from the putative start to 30 nucleotides downstream). Positions for best are one based, and for "all highly expressed"…

### Sheet: BL21 candidates of Figure 5
	overlapping gene						mother gene
Genome	left	right	strand	ORF family	reads - conventional ribosome profiling	reads in start region of retapamulin ribosome profiling	left	right	strand	gene	locus tag	annotation
NC_012971.2	460105	460206	-	NC_012971.2_ORF_family_50385	33	199	459928	460305	+	ybaN	ECD_RS02195	DUF454 family protein
NC_012971.2	598263	598385	+	NC_012971.2_ORF_family_27377	63	202	597642	598403	-	dsbG	ECD_RS02895	thiol:disulfide interchange protein DsbG
NC_012971.2	617370	617450	-	NC_012971.2_ORF_family_62598	34	94	616923	617483	+	pagP	ECD_RS02990	lipid IV(A) palmitoyltransferase PagP
NC_012971.2	911098	911226	+	NC_012971.2_ORF_family_2551	44	340	910444	911457	-	ybjS	ECD_RS04640	NAD(P)-dependent oxidoreductase
NC_012971.2	1159959	1160129	-	NC_012971.2_ORF_family_61051	37	208	1159344	1160141	+	ycfH	ECD_RS05840	metal-dependent hydrolase
NC_012971.2	1277442	1277621	-	NC_012971.2_ORF_family_60706	78	34	1277037	1277942	+	rssA	ECD_RS06455	patatin-like phospholipase RssA
NC_012971.2	1665668	1665787	+	NC_012971.2_ORF_family_17391	183	310	1665586	1666020	-	slyA	ECD_RS08460	transcriptional regulator SlyA
NC_012971.2	1777980	1778102	-	NC_012971.2_ORF_family_59300	46	53	1777814	1778524	+	ydjX	ECD_RS09020	TVP38/TMEM64 family protein
NC_012971.2	2084266	2084352	+	NC_012971.2_ORF_family_5925	49	209	2084246	2084911	-	n.a.	ECD_RS10575	helix-turn-helix domain-containing protein
NC_012971.2	2174096	2174194	+	NC_012971.2_ORF_family_18887	38	190	2173419	2174609	-	bcr	ECD_RS10955	multidrug efflux MFS transporter Bcr
NC_012971.2	2254875	2254997	-	NC_012971.2_ORF_family_57995	93	35	2254728	2255153	+	nudI	ECD_RS11295	nucleoside triphosphatase NudI
NC_012971.2	2938850	2938981	+	NC_012971.2_ORF_family_21100	183	57	2937787	2939922	-	speC	ECD_RS14605	ornithine decarboxylase
NC_012971.2	3014299	3014502	+	NC_012971.2_ORF_family_8612	102	140	3014290	3015177	-	ysgA	ECD_RS14955	dienelactone hydrolase family protein
NC_012971.2	4070086	4070193	-	NC_012971.2_ORF_family_40153	50	137	4070072	4070431	+	yijD	ECD_RS20180	YijD family membrane protein

### Sheet: BL21_all_highly_expressed
Genome	left OLG	right OLG	strand	ORF family	reads - normal RIBOseq	reads - ret sample - start region	mother gene left	mother gene right	strand	annotation of mother gene
NC_012971.2	460104	460206	-	NC_012971.2_ORF_family_50385	33	199	459928	460305	+	DUF454 family protein
NC_012971.2	460124	460208	-	NC_012971.2_ORF_family_63057	33	189	459928	460305	+	DUF454 family protein
NC_012971.2	598262	598385	+	NC_012971.2_ORF_family_27377	63	202	597642	598403	-	thiol:disulfide interchange protein DsbG
NC_012971.2	598286	598385	+	NC_012971.2_ORF_family_27377	61	203	597642	598403	-	thiol:disulfide interchange protein DsbG
NC_012971.2	617369	617450	-	NC_012971.2_ORF_family_62598	34	94	616923	617483	+	lipid IV(A) palmitoyltransferase PagP
NC_012971.2	911085	911226	+	NC_012971.2_ORF_family_2551	45	14	910444	911457	-	NAD(P)-dependent oxidoreductase
NC_012971.2	911088	911226	+	NC_012971.2_ORF_family_2551	45	42	910444	911457	-	NAD(P)-dependent oxidoreductase
NC_012971.2	911091	911226	+	NC_012971.2_ORF_family_2551	45	89	910444	911457	-	NAD(P)-dependent oxidoreductase
NC_012971.2	911094	911226	+	NC_012971.2_ORF_family_2551	45	322	910444	911457	-	NAD(P)-dependent oxidoreductase
NC_012971.2	911097	911226	+	NC_012971.2_ORF_family_2551	44	340	910444	911457	-	NAD(P)-dependent oxidoreductase
NC_012971.2	911124	911226	+	NC_012971.2_ORF_family_2551	16	30	910444	911457	-	NAD(P)-dependent oxidoreductase
NC_012971.2	1159958	1160129	-	NC_012971.2_ORF_family_61051	37	208	1159344	1160141	+	metal-dependent hydrolase
NC_012971.2	1277441	1277621	-	NC_012971.2_ORF_family_60706	78	34	1277037	1277942	+	patatin-like phospholipase RssA
NC_012971.2	1277441	1277606	-	NC_012971.2_ORF_family_60706	63	18	1277037	1277942	+	patatin-like phospholipase RssA
NC_012971.2	1277441	1277636	-	NC_012971.2_ORF_family_60706	78	17	1277037	1277942	+	patatin-like phospholipase RssA
NC_012971.2	1665640	1665787	+	NC_012971.2_ORF_family_17391	193	36	1665586	1666020	-	transcriptional regulator SlyA
NC_012971.2	1665667	1665787	+	NC_012971.2_ORF_family_17391	183	310	1665586	1666020	-	transcriptional regulator SlyA
NC_012971.2	1777979	1778102	-	NC_012971.2_ORF_family_59300	46	53	1777814	1778524	+	TVP38/TMEM64 family protein
NC_012971.2	1788487	1788568	+	NC_012971.2_ORF_family_17766	52	14	1788207	1789247	-	DUF1266 domain-containing protein
NC_012971.2	1927834	1927924	+	NC_012971.2_ORF_family_18178	39	24	1927696	1928685	-	arabinose ABC transporter permease AraH
NC_012971.2	2084250	2084352	+	NC_012971.2_ORF_family_5925	50	164	2084246	2084911	-	helix-turn-helix domain-containing protein
NC_012971.2	2084256	2084352	+	NC_012971.2_ORF_family_5925	50	164	2084246	2084911	-	helix-turn-helix domain-containing protein
NC_012971.2	2084265	2084352	+	NC_012971.2_ORF_family_5925	49	209	2084246	2084911	-	helix-turn-helix domain-containing protein
NC_012971.2	2084268	2084352	+	NC_012971.2_ORF_family_5925	40	156	2084246	2084911	-	helix-turn-helix domain-containing protein
NC_012971.2	2174095	2174194	+	NC_012971.2_ORF_family_18887	38	190	2173419	2174609	-	multidrug efflux MFS transporter Bcr
NC_012971.2	2254874	2254997	-	NC_012971.2_ORF_family_57995	93	35	2254728	2255153	+	nucleoside triphosphatase NudI
NC_012971.2	2336820	2337210	+	NC_012971.2_ORF_family_6604	48	16	2336536	2337360	-	DUF2544 domain-containing protein
NC_012971.2	2336838	2337210	+	NC_012971.2_ORF_family_6604	47	16	2336536	2337360	-	DUF2544 domain-containing protein
NC_012971.2	2336844	2337210	+	NC_012971.2_ORF_family_6604	46	18	2336536	2337360	-	DUF2544 domain-containing protein
NC_012971.2	2336853	2337210	+	NC_012971.2_ORF_family_6604	46	29	2336536	2337360	-	DUF2544 domain-containing protein
NC_012971.2	2336871	2337210	+	NC_012971.2_ORF_family_6604	41	31	2336536	2337360	-	DUF2544 domain-containing protein
NC_012971.2	2938845	2938935	+	NC_012971.2_ORF_family_8382	183	43	2937787	2939922	-	ornithine decarboxylase
NC_012971.2	2938849	2938981	+	NC_012971.2_ORF_family_21100	183	57	2937787	2939922	-	ornithine decarboxylase
NC_012971.2	2938851	2938935	+	NC_012971.2_ORF_family_8382	183	57	2937787	2939922	-	ornithine decarboxylase
NC_012971.2	3014298	3014502	+	NC_012971.2_ORF_family_8612	102	140	3014290	3015177	-	dienelactone hydrolase family protein
NC_012971.2	3014300	3014393	+	NC_012971.2_ORF_family_34330	77	140	3014290	3015177	-	dienelactone hydrolase family protein
NC_012971.2	3014304	3014502	+	NC_012971.2_ORF_family_8612	83	98	3014290	3015177	-	dienelactone hydrolase family protein
NC_012971.2	3764383	3764461	-	NC_012971.2_ORF_family_66589	11	15	3764234	3764890	+	hypothetical protein
NC_012971.2	3764383	3764470	-	NC_012971.2_ORF_family_66589	11	15	3764234	3764890	+	hypothetical protein
NC_012971.2	4070085	4070190	-	NC_012971.2_ORF_family_40153	50	140	4070072	4070431	+	YijD family membrane protein
NC_012971.2	4070085	4070193	-	NC_012971.2_ORF_family_40153	50	137	4070072	4070431	+	YijD family membrane protein
